# A multi-omics analysis identifies molecular features associated with heifer fertility in a case-control design including Angus and Holstein cattle

**DOI:** 10.1101/2022.12.13.520240

**Authors:** Mackenzie A. Marrella, Fernando H. Biase

**Affiliations:** School of Animal Sciences, Virginia Polytechnic Institute and State University, Blacksburg, Virginia, USA

**Keywords:** fertility, heifer, beef, dairy, transcriptome, Angus, Holstein, SNP

## Abstract

**Background:** Infertility or subfertility is a critical barrier to sustainable cattle production, including in heifers. The development of heifers that do not produce a calf within an optimum window of time is a critical factor for the profitability and sustainability of the cattle industry. The early identification of heifers with optimum fertility using molecular phenotyping is a promising approach to improving sustainability in beef and dairy cattle production.

**Results:** Using a high-density single nucleotide polymorphism (SNP) chip, we collected genotypic data from 575,053 SNPs. We also produced quantitative transcriptome data for 12,445 genes (12,105 protein-coding genes, 228 long non-coding RNAs, and 112 pseudogenes) and proteome data for 213 proteins. We identified two SNPs significantly associated with heifer fertility (rs110918927, chr12: 85648422, P = 6.7×10^-7^; and rs109366560, chr11:37666527, P = 2.6×10^-5^). We identified two genes with differential transcript abundance (eFDR ≤ 0.002) between the two groups (Fertile and Sub-Fertile): Adipocyte Plasma Membrane Associated Protein (*APMAP*, 1.16 greater abundance in the Fertile group) and Dynein Axonemal Intermediate Chain 7 (*DNAI7*, 1.23 greater abundance in the Sub-Fertile group). Our analysis revealed that the protein Alpha-ketoglutarate-dependent dioxygenase FTO was more abundant in the plasma collected from Fertile heifers relative to their Sub-Fertile counterparts (FDR < 0.05). Interestingly, two proteins did not reach the significance threshold in the model accounting for all samples (Apolipoprotein C-II, APOC2 (FDR_glmm_ = 0.06) and Lymphocyte cytosolic protein 1, LCP1 (FDR_glmm_ = 0.06)), but both proteins were less abundant in the plasma of Fertile Holstein heifers (P < 0.05). Lastly, an integrative analysis of the three datasets identified a series of features (SNPs, gene transcripts, and proteins) that can be useful for the discrimination of heifers based on their fertility. When all features were utilized together, 21 out of 22 heifers were classified correctly based on their fertility category.

**Conclusions:** Our multi-omics analyses confirm the complex nature of female fertility. Very importantly, our results also highlight differences in the molecular profile of heifers associated with fertility that transcend the constraints of breed-specific genetic background.
