## Additional file 4 for "A multi-omics analysis identifies molecular features associated with heifer fertility in a case-control design including Angus and Holstein cattle"

### Sheet: Additional_file_4
Results of differential protein abundance associated with heifer fertility
	General linear mixed model								Linear Models for Microarray
protein	F_stat	p_value	contrast	estimate	SE	p_value_t	fdr		logFC	AveExpr	t	P.Value	adj.P.Val	B
A5D798	26.3898	5.85845e-05	SF - F	-0.557266	0.108479	5.85845e-05	0.0124785		0.579726	32.1157	8.0298	3.99631e-10	8.51214e-08	12.9085
P19034	15.8392	0.000802284	SF - F	1.36748	0.3436	0.000802284	0.0579585		-1.25111	24.7957	-5.91107	4.75526e-07	5.06435e-05	5.919
F1MYX5	15.7788	0.000816317	SF - F	1.08705	0.273661	0.000816317	0.0579585		-1.03912	25.4122	-5.31064	3.54506e-06	0.000188774	3.94426
P02768	9.47076	0.00619864	SF - F	0.640248	0.208044	0.00619864	0.240369		-0.676056	31.2699	-5.01842	9.31966e-06	0.000397018	2.9836
F1N102	9.40747	0.00634233	SF - F	0.687899	0.224279	0.00634233	0.240369		-0.700325	30.6126	-5.32877	3.33778e-06	0.000188774	3.98698
G3MY71	9.22781	0.00677095	SF - F	-1.05265	0.346524	0.00677095	0.240369		1.00831	27.6992	3.80953	0.000433529	0.00769514	-0.742527
A0A6B9SCM2	7.50015	0.0130523	SF - F	0.841236	0.307173	0.0130523	0.285224		-0.857369	26.9117	-3.04202	0.0039758	0.0300887	-2.85378
P01035	7.38327	0.0136715	SF - F	1.24958	0.459876	0.0136715	0.285224		-0.766684	25.724	-3.26827	0.00211917	0.0237571	-2.22207
Q5E9E3	7.03577	0.0157163	SF - F	0.39503	0.148927	0.0157163	0.285224		-0.404538	29.3257	-2.71129	0.00956132	0.0473619	-3.66076
P80109	6.86484	0.0168467	SF - F	0.643801	0.245718	0.0168467	0.285224		-0.475392	30.3883	-3.55551	0.000925085	0.0140745	-1.44832
Q2HJF0	6.83354	0.0170635	SF - F	0.417151	0.159577	0.0170635	0.285224		-0.369242	30.1151	-3.02602	0.00415322	0.0300887	-2.88889
P00744	6.79386	0.0173428	SF - F	1.148	0.440435	0.0173428	0.285224		-1.06596	25.4932	-3.91066	0.000318753	0.00617221	-0.442669
P17690	6.65482	0.018363	SF - F	0.2897	0.1123	0.018363	0.285224		-0.269868	31.5299	-3.59266	0.000829156	0.0135854	-1.34777
G5E5V0	6.44087	0.0200678	SF - F	-0.437262	0.172294	0.0200678	0.285224		0.40058	30.2135	3.11247	0.00327624	0.0300887	-2.66484
G1K122	6.43867	0.0200862	SF - F	0.295417	0.116423	0.0200862	0.285224		-0.346723	32.8772	-4.35527	7.97138e-05	0.00282984	0.893338
F6QND5	5.71666	0.0273138	SF - F	0.13825	0.0578219	0.0273138	0.354273		-0.156475	35.8721	-3.06216	0.00376266	0.0300887	-2.79535
Q95121	5.58056	0.0289841	SF - F	0.281816	0.119296	0.0289841	0.354273		-0.279176	30.4082	-3.01861	0.00423785	0.0300887	-2.91323
Q5EA67	5.44132	0.0308138	SF - F	-0.521241	0.223453	0.0308138	0.354273		0.473392	31.7674	2.87267	0.00627239	0.0371116	-3.27239
P06868	5.38422	0.0316018	SF - F	0.508486	0.219138	0.0316018	0.354273		-0.521624	32.283	-3.03802	0.00401948	0.0300887	-2.8689
Q2KIX7	5.00944	0.0373802	SF - F	0.260135	0.116226	0.0373802	0.398099		-0.268001	31.1316	-2.96561	0.00489203	0.0319181	-3.03545
G3X6N3	4.69218	0.0432252	SF - F	0.372777	0.172093	0.0432252	0.417679		-0.288361	32.9453	-2.79907	0.00761442	0.040574	-3.39204
F1MZ96	4.60585	0.0449917	SF - F	-0.404116	0.1883	0.0449917	0.417679		0.390084	35.3141	3.52257	0.00101895	0.0144691	-1.54863
A0A6B9SEF7	4.51186	0.0470097	SF - F	-0.439663	0.206987	0.0470097	0.417679		0.360862	28.3523	4.2119	0.000125326	0.00369357	0.509856
A0A6B9SE58	4.26075	0.0529295	SF - F	1.03072	0.499341	0.0529295	0.417679		-0.465014	25.5298	-2.28491	0.0272592	0.110163	-4.57855
A0A6B9SBF6	4.24826	0.0532455	SF - F	0.55986	0.271627	0.0532455	0.417679		-0.590436	29.4468	-2.9283	0.00540794	0.0338792	-3.12839
Q2KIF2	4.20346	0.0543973	SF - F	0.20159	0.0983255	0.0543973	0.417679		-0.245949	31.8261	-3.29838	0.00194577	0.0237571	-2.15253
A0A3Q1MI29	4.18507	0.0548784	SF - F	-0.738145	0.36082	0.0548784	0.417679		0.633208	28.2127	3.37813	0.00154924	0.0206243	-1.93001
A5PJ69	4.18401	0.0549062	SF - F	0.62995	0.307971	0.0549062	0.417679		-0.494156	29.4975	-3.06704	0.00371271	0.0300887	-2.76523
Q2KJH6	3.95315	0.0613852	SF - F	0.35883	0.180475	0.0613852	0.436584		-0.243388	27.9113	-2.15251	0.0369531	0.126417	-4.85453
A0A3Q1MS75	3.94962	0.0614907	SF - F	0.45605	0.229474	0.0614907	0.436584		-0.472284	27.1149	-3.28612	0.0020147	0.0237571	-2.19711
B8Y9T0	3.76069	0.0674667	SF - F	0.486364	0.2508	0.0674667	0.463562		-0.47081	32.046	-2.79881	0.00761953	0.040574	-3.43735
A0A3Q1MGP1	3.6674	0.0706639	SF - F	-0.224912	0.117445	0.0706639	0.470356		0.155289	30.929	2.30499	0.0260059	0.108613	-4.51758
A0A3Q1LI44	3.49803	0.076929	SF - F	-0.337176	0.180279	0.076929	0.484238		0.287051	31.7243	2.96161	0.00494506	0.0319181	-3.00697
F1MAV0	3.4886	0.0772962	SF - F	-0.207337	0.111007	0.0772962	0.484238		0.204661	35.0879	2.62848	0.0118097	0.0558995	-3.85102
A0A3Q1LQ21	3.32767	0.0838915	SF - F	0.477514	0.261768	0.0838915	0.51054		-0.539184	29.3039	-2.72965	0.00911949	0.0465006	-3.62149
P02676	3.17575	0.0907282	SF - F	0.326563	0.18325	0.0907282	0.530411		-0.377131	31.7047	-4.17949	0.000138726	0.00369357	0.382478
F1N0I3	3.14611	0.092137	SF - F	-0.451063	0.254302	0.092137	0.530411		0.398882	27.561	2.1275	0.0390926	0.130105	-4.91941
A0A3Q1ML26	2.96826	0.10115	SF - F	0.384609	0.223238	0.10115	0.561252		-0.379463	30.5956	-3.98314	0.000255213	0.00543603	-0.180048
A0A140T897	2.86483	0.10687	SF - F	0.103292	0.0610265	0.10687	0.561252		-0.0576809	40.8211	-1.46299	0.150666	0.33601	-6.00744
P55906	2.84474	0.108024	SF - F	0.864385	0.51249	0.108024	0.561252		-0.775343	24.6255	-2.14729	0.0373911	0.126417	-4.87323
A0A3Q1LI40	2.81217	0.109928	SF - F	0.213762	0.127471	0.109928	0.561252		-0.23344	31.6	-2.49104	0.0166331	0.0738092	-4.15957
P00761	2.76827	0.112557	SF - F	0.534727	0.321387	0.112557	0.561252		-0.570203	32.2081	-1.78759	0.0808181	0.212593	-5.54236
ENSEMBL:ENSBTAP00000038329	2.62004	0.122002	SF - F	0.425285	0.26274	0.122002	0.561252		-0.255651	28.7515	-1.62902	0.110538	0.273775	-5.7596
A0A3Q1MNN6	2.59954	0.123381	SF - F	-0.223624	0.138698	0.123381	0.561252		0.221027	32.213	2.19984	0.0331845	0.121867	-4.77692
E1BF81	2.58444	0.124409	SF - F	0.40159	0.249804	0.124409	0.561252		-0.365444	28.7728	-1.94882	0.0577921	0.176334	-5.24611
A0A6B9SBU4	2.56875	0.125489	SF - F	0.255879	0.159652	0.125489	0.561252		-0.231761	30.1305	-1.59105	0.118848	0.284435	-5.86704
A6QPQ2	2.56066	0.126049	SF - F	-0.311203	0.194477	0.126049	0.561252		0.246093	31.427	3.07986	0.00358427	0.0300887	-2.67732
Q29437	2.55448	0.126479	SF - F	0.138336	0.0865531	0.126479	0.561252		-0.129662	34.7914	-1.78743	0.0808454	0.212593	-5.54824
A0A3Q1NJR8	2.51426	0.129324	SF - F	0.189981	0.119814	0.129324	0.562162		-0.227113	35.4734	-2.66049	0.0108886	0.0527108	-3.75725
G3N3S2	2.35043	0.141731	SF - F	0.307958	0.200871	0.141731	0.57274		-0.325662	29.9488	-2.17551	0.0350771	0.122482	-4.81794
A0A3Q1M5R4	2.31453	0.144639	SF - F	1.0139	0.666443	0.144639	0.57274		-0.953214	26.6389	-1.83991	0.0726197	0.200883	-5.4223
Q2KIU3	2.3068	0.145274	SF - F	-0.12368	0.0814317	0.145274	0.57274		0.132278	33.2955	2.56052	0.0140066	0.0634767	-3.97455
Q68RU0	2.29823	0.145983	SF - F	-1.08249	0.714047	0.145983	0.57274		0.389258	30.2859	2.36387	0.022624	0.0983452	-4.40702
A0A6B9SBL4	2.29781	0.146017	SF - F	0.875502	0.577564	0.146017	0.57274		-0.775509	24.5127	-2.21406	0.0321209	0.120031	-4.72195
A0A6B9SBI8	2.26843	0.148479	SF - F	0.385043	0.255651	0.148479	0.57274		-0.37041	30.0459	-1.79585	0.0794747	0.212593	-5.53389
A0A6B9SBM2	2.23667	0.151196	SF - F	0.379755	0.253923	0.151196	0.57274		-0.343125	28.5574	-2.22367	0.0314191	0.119505	-4.69641
A0A3Q1MIL5	2.18465	0.15578	SF - F	-0.525709	0.355676	0.15578	0.57274		0.404768	28.46	2.18792	0.0341	0.122482	-4.78607
A0A6B9SDM9	2.12106	0.161613	SF - F	-0.77325	0.530937	0.161613	0.57274		0.524942	26.1433	1.96976	0.0552612	0.173098	-5.20883
P34955	2.11979	0.161733	SF - F	0.166701	0.114496	0.161733	0.57274		-0.136445	35.3238	-2.18125	0.034622	0.122482	-4.77714
A6QP30	2.06982	0.166509	SF - F	0.215384	0.149709	0.166509	0.57274		-0.218627	28.2949	-1.87296	0.0678119	0.192586	-5.37569
Q7SIH1	2.02292	0.171151	SF - F	0.0990142	0.0696158	0.171151	0.57274		-0.0979	40.9994	-1.84295	0.0721655	0.200883	-5.43065
A0A6B9SDP2	1.99725	0.173759	SF - F	-0.419875	0.297101	0.173759	0.57274		0.134672	28.0506	1.15475	0.254506	0.475524	-6.36457
G3MYZ3	1.93959	0.179797	SF - F	0.335011	0.240549	0.179797	0.57274		-0.43708	28.9179	-2.81912	0.00722443	0.0404948	-3.38763
A0A3Q1NEQ0	1.93748	0.180023	SF - F	0.220883	0.158688	0.180023	0.57274		-0.210291	31.7676	-1.94714	0.0580001	0.176334	-5.2587
F1MS32	1.88868	0.185346	SF - F	-0.517052	0.376231	0.185346	0.57274		0.416425	27.0683	1.78102	0.0819015	0.212744	-5.53151
K4JB97	1.88565	0.185683	SF - F	1.20952	0.880812	0.185683	0.57274		-0.699015	33.2441	-3.18797	0.00265612	0.0282877	-2.42567
Q28085	1.88526	0.185726	SF - F	0.199053	0.144972	0.185726	0.57274		-0.254152	32.4033	-2.72755	0.00916913	0.0465006	-3.60289
A0A6B9SCG2	1.88387	0.185881	SF - F	0.868601	0.632841	0.185881	0.57274		-0.855417	23.5851	-1.91636	0.0619118	0.178206	-5.2928
F6R7W8	1.85436	0.189207	SF - F	-0.362011	0.265843	0.189207	0.57274		0.325791	28.391	3.1495	0.00295671	0.0299895	-2.51685
P13645	1.84099	0.190738	SF - F	0.509639	0.37561	0.190738	0.57274		-0.273826	29.2903	-1.92779	0.0604336	0.176334	-5.2644
A0A6B9SCC1	1.83946	0.190913	SF - F	-0.437999	0.322944	0.190913	0.57274		0.405402	30.2525	2.08555	0.0429269	0.140004	-4.97903
P41361	1.79018	0.196699	SF - F	0.161358	0.120599	0.196699	0.581901		-0.134925	32.4057	-1.14238	0.259551	0.478242	-6.46161
A0A6B9SBT1	1.74413	0.202304	SF - F	-0.542309	0.410636	0.202304	0.590284		0.230526	30.7418	1.00543	0.320256	0.523265	-6.56497
A0A6B9SCN1	1.718	0.205573	SF - F	-0.294223	0.224473	0.205573	0.591718		0.384872	30.0591	2.88611	0.00605243	0.0368334	-3.22427
P01888	1.67428	0.211195	SF - F	-0.279205	0.215779	0.211195	0.599793		0.210798	28.3783	1.52468	0.134586	0.311596	-5.94395
F1MLW8	1.62451	0.217832	SF - F	-0.402735	0.315978	0.217832	0.608977		0.256879	31.2351	1.18723	0.241586	0.467806	-6.39039
A5PK72	1.60761	0.220147	SF - F	0.501677	0.395671	0.220147	0.608977		-0.467257	28.9703	-0.963003	0.340875	0.537825	-6.65206
Q3MHH8	1.56491	0.226133	SF - F	-0.860047	0.687507	0.226133	0.617517		0.562312	28.9712	2.08079	0.0433815	0.140004	-4.9573
ENSEMBL:ENSBTAP00000014147	1.53897	0.229872	SF - F	-0.157482	0.126945	0.229872	0.619782		0.14588	32.4699	1.81529	0.0763861	0.208593	-5.46705
A0A6B9SDY9	1.51422	0.233514	SF - F	0.145381	0.118145	0.233514	0.621732		-0.118135	32.9838	-1.32419	0.192364	0.405678	-6.22534
P17697	1.48502	0.237906	SF - F	0.238951	0.196085	0.237906	0.625605		-0.113538	32.1999	-1.32854	0.190935	0.405678	-6.17154
A0A6B9SDW4	1.44339	0.244353	SF - F	-0.48658	0.405006	0.244353	0.629407		0.287056	29.2683	1.77344	0.0831655	0.213425	-5.49978
A0A6B9SBJ6	1.43764	0.245262	SF - F	-0.345759	0.288369	0.245262	0.629407		0.342331	28.6025	1.69439	0.0973479	0.246847	-5.69171
I7CT57	1.4156	0.248784	SF - F	0.101784	0.0855474	0.248784	0.630845		-0.110275	36.4159	-1.52585	0.134295	0.311596	-5.95316
A0A6B9SBJ3	1.38928	0.253078	SF - F	0.248318	0.210675	0.253078	0.634183		-0.340778	27.459	-2.999	0.00446974	0.0307115	-2.92641
E1B805	1.37082	0.256147	SF - F	0.135622	0.115836	0.256147	0.63441		-0.158849	30.7065	-1.93033	0.060109	0.176334	-5.28417
Q29443	1.30141	0.268132	SF - F	-0.230702	0.202229	0.268132	0.655026		0.160719	35.4798	1.09454	0.279749	0.496555	-6.51072
Q1RMH5	1.26428	0.274847	SF - F	0.319043	0.283744	0.274847	0.655026		-0.336299	26.132	-1.46823	0.149245	0.33601	-6.02498
A0A3Q1LKB0	1.26086	0.275477	SF - F	-0.383945	0.341929	0.275477	0.655026		0.41271	27.0456	2.5993	0.0127111	0.058858	-3.8928
G3N0V0	1.2425	0.278891	SF - F	-0.165146	0.148156	0.278891	0.655026		0.120144	38.1353	1.26719	0.211839	0.42973	-6.29326
A0A3Q1LJT1	1.22973	0.281299	SF - F	-0.473613	0.427088	0.281299	0.655026		0.768573	29.3464	3.99029	0.000249654	0.00543603	-0.198051
Q3SZV7	1.21159	0.284767	SF - F	0.0964932	0.0876633	0.284767	0.655026		-0.0897591	35.8619	-1.19548	0.238384	0.467806	-6.3986
P35527	1.19671	0.287656	SF - F	0.53959	0.493253	0.287656	0.655026		-0.326029	33.0254	-1.31786	0.194458	0.406074	-6.21629
A0A3Q1N1A7	1.17172	0.292595	SF - F	-0.200857	0.185557	0.292595	0.655026		0.138344	28.6667	1.23244	0.224412	0.446726	-6.32821
ENSEMBL:ENSBTAP00000031900	1.16822	0.293296	SF - F	0.0851574	0.078788	0.293296	0.655026		-0.079971	34.7909	-1.46015	0.151441	0.33601	-6.03125
F1MKS5	1.15866	0.295223	SF - F	0.33118	0.307671	0.295223	0.655026		-0.305838	31.2851	-1.34767	0.184749	0.397489	-6.20893
Q2KIT0	1.13796	0.299453	SF - F	0.162675	0.152496	0.299453	0.657561		-0.0918661	32.2261	-1.17322	0.247099	0.469929	-6.39033
A0A6B9SBM1	1.10265	0.306859	SF - F	-0.6065	0.577579	0.306859	0.663847		0.0509578	28.2299	0.21342	0.831997	0.886038	-7.04262
B0JYQ0	1.09153	0.309243	SF - F	0.13137	0.125741	0.309243	0.663847		-0.173136	34.9014	-2.33363	0.0243081	0.103553	-4.48779
Q3SYR0	1.08036	0.311665	SF - F	-0.137435	0.132225	0.311665	0.663847		0.143049	29.853	1.61533	0.113479	0.277829	-5.79672
A2I7N0	1.04559	0.31937	SF - F	0.162567	0.158983	0.31937	0.672204		-0.185913	34.8942	-1.92818	0.0603839	0.176334	-5.25877
A6QPP2	1.02813	0.323338	SF - F	0.204166	0.201354	0.323338	0.672204		-0.261915	32.8679	-3.12997	0.00312137	0.0300887	-2.56289
F1MJ12	1.01625	0.326078	SF - F	-0.429957	0.426507	0.326078	0.672204		0.261253	28.2796	0.915091	0.365195	0.571959	-6.67794
A0A3Q1M3L6	1.00709	0.328212	SF - F	0.904111	0.900925	0.328212	0.672204		-0.0477341	37.3834	-0.346703	0.730488	0.845619	-7.01825
Q2KI67	0.927031	0.34773	SF - F	-0.491944	0.510939	0.34773	0.705396		0.200444	25.9168	0.668186	0.507549	0.700143	-6.87525
P02672	0.883531	0.359034	SF - F	-0.192563	0.204862	0.359034	0.721455		0.142739	32.5662	1.10983	0.273176	0.488962	-6.47143
A0A6B9SBI1	0.870509	0.36252	SF - F	0.403025	0.431962	0.36252	0.721653		-0.24246	28.5568	-0.76478	0.448536	0.654877	-6.7991
A0A6B9SCJ6	0.856996	0.36619	SF - F	-0.407122	0.439779	0.36619	0.722209		0.0560175	26.9877	0.216656	0.82949	0.886038	-7.05094
A0A3Q1NJB1	0.838949	0.371177	SF - F	0.0938175	0.102427	0.371177	0.725328		-0.0807408	33.5914	-0.979111	0.332946	0.534427	-6.62651
Q32L76	0.810833	0.379146	SF - F	0.567089	0.629775	0.379146	0.734165		-0.385495	29.2475	-1.07648	0.287655	0.502218	-6.49596
P28800	0.790813	0.384975	SF - F	0.0826801	0.0929745	0.384975	0.738737		-0.0545318	33.2402	-0.768352	0.446435	0.654877	-6.80598
P01045-2	0.759622	0.394327	SF - F	0.4362	0.500481	0.394327	0.748953		-0.133057	30.073	-0.835214	0.408167	0.6272	-6.70213
E1B7G5	0.749078	0.397565	SF - F	0.179813	0.207758	0.397565	0.748953		-0.19704	28.4767	-1.12936	0.264942	0.478242	-6.4788
A0A6B9SCH7	0.738521	0.400848	SF - F	0.315824	0.367506	0.400848	0.748953		-0.124165	26.2086	-0.405806	0.686877	0.831277	-7.0124
Q28107	0.716605	0.407796	SF - F	-0.114359	0.135092	0.407796	0.755309		0.0937153	32.2177	1.0633	0.293518	0.508288	-6.52573
A0A6B9SE85	0.699978	0.413191	SF - F	0.3355	0.401006	0.413191	0.758704		-0.391681	28.7381	-1.59342	0.118316	0.284435	-5.84157
Q32PA1	0.632552	0.436245	SF - F	0.296904	0.373308	0.436245	0.788969		-0.0764743	27.6641	-0.30394	0.762624	0.859466	-7.04077
G3N1H5	0.629708	0.437261	SF - F	0.470959	0.59349	0.437261	0.788969		-0.147683	27.863	-0.533464	0.596431	0.762519	-6.85781
Q9TS85	0.619929	0.440786	SF - F	0.207723	0.263823	0.440786	0.788969		-0.210341	31.6241	-1.37512	0.176144	0.386791	-6.13967
Q17QC8	0.583643	0.454271	SF - F	0.189995	0.248695	0.454271	0.806331		-0.251305	26.8745	-2.065	0.0449221	0.142812	-5.00848
A0A6B9SBR2	0.546603	0.468745	SF - F	0.346856	0.469151	0.468745	0.825147		-0.202853	26.9009	-0.812124	0.421148	0.640746	-6.7485
A0A3Q1LPG0	0.531547	0.474849	SF - F	0.377456	0.517721	0.474849	0.82866		-0.242863	35.0256	-2.27451	0.0279287	0.110163	-4.54755
C4T8B4	0.522643	0.478522	SF - F	0.192716	0.266572	0.478522	0.82866		-0.140865	28.6906	-1.01642	0.315056	0.523265	-6.55469
V6F9A3	0.504986	0.48595	SF - F	0.166709	0.234596	0.48595	0.83087		-0.157995	30.0833	-0.780927	0.43908	0.654877	-6.81109
Q9TTE1	0.497676	0.489082	SF - F	0.109784	0.15562	0.489082	0.83087		-0.101075	36.0209	-1.02311	0.311919	0.523265	-6.55639
A0A3Q1MIN7	0.469788	0.501362	SF - F	-0.22675	0.330823	0.501362	0.83087		0.212727	27.8206	1.086	0.283467	0.498995	-6.487
A0A0A0MP92	0.468636	0.501881	SF - F	0.0920607	0.13448	0.501881	0.83087		-0.110787	34.5978	-1.24467	0.219925	0.441924	-6.31731
G3N0S9	0.467949	0.502191	SF - F	-0.116764	0.170691	0.502191	0.83087		0.0861626	32.8965	0.77684	0.441462	0.654877	-6.78942
A0A6B9SE69	0.464653	0.503683	SF - F	0.161431	0.236822	0.503683	0.83087		-0.129739	28.3668	-0.876546	0.385554	0.599438	-6.7017
Q3T101	0.457155	0.507104	SF - F	-0.173928	0.257239	0.507104	0.83087		0.292071	32.1091	2.23316	0.0307393	0.119045	-4.65558
E1BCW0	0.434158	0.517862	SF - F	0.216676	0.328842	0.517862	0.839671		-0.413871	27.0225	-2.27989	0.0275806	0.110163	-4.57601
Q95122	0.428942	0.520359	SF - F	0.251096	0.383389	0.520359	0.839671		-0.174205	26.1439	-0.635536	0.528412	0.71689	-6.89045
O02659	0.392325	0.538533	SF - F	-0.187927	0.300031	0.538533	0.854008		0.18657	29.0771	0.707882	0.482799	0.676553	-6.86207
A0A452DJ14	0.390243	0.539602	SF - F	-0.0895643	0.143373	0.539602	0.854008		0.102188	28.7025	1.00779	0.319134	0.523265	-6.58968
Q2KIS7	0.380651	0.544578	SF - F	0.054744	0.0887305	0.544578	0.854008		0.000292228	33.0358	0.00477423	0.996213	0.996213	-7.07914
A0A6B9SBR8	0.367696	0.55144	SF - F	0.297438	0.490515	0.55144	0.854008		-0.204826	27.9911	-0.977561	0.333703	0.534427	-6.57081
P01030	0.365219	0.552771	SF - F	-0.240518	0.397989	0.552771	0.854008		0.243966	29.1478	0.833181	0.409299	0.6272	-6.76785
A0A6B9SDY5	0.364235	0.553301	SF - F	0.14796	0.245163	0.553301	0.854008		-0.141209	29.4907	-0.758989	0.451957	0.654877	-6.81206
A0A452DHZ3	0.327702	0.573728	SF - F	0.0807829	0.141117	0.573728	0.856471		0.0157589	28.2366	0.194909	0.846373	0.892462	-7.06598
ENSEMBL:ENSBTAP00000016046	0.319729	0.578388	SF - F	-0.137665	0.243464	0.578388	0.856471		0.0520049	28.7891	0.259001	0.796858	0.884014	-7.075
A0A6B9SF17	0.313866	0.581864	SF - F	-0.40117	0.716071	0.581864	0.856471		0.178709	31.0369	0.531407	0.597843	0.762519	-6.94013
A0A452DK44	0.313081	0.582333	SF - F	-0.217671	0.38902	0.582333	0.856471		0.0702648	28.6691	0.30762	0.759841	0.859466	-7.04764
K4JDT2	0.307451	0.585717	SF - F	0.195472	0.35253	0.585717	0.856471		0.0597797	34.8763	0.381109	0.70498	0.838886	-7.00329
A5PKC2	0.304257	0.587655	SF - F	-0.131086	0.237649	0.587655	0.856471		0.120396	29.0069	0.714499	0.47874	0.675308	-6.84961
Q3T004	0.296991	0.592115	SF - F	-0.247333	0.453847	0.592115	0.856471		0.361205	28.0655	1.47996	0.1461	0.334616	-6.00229
A5D7Q2	0.295933	0.59277	SF - F	0.27609	0.507522	0.59277	0.856471		-0.365199	30.1321	-1.18341	0.243083	0.467806	-6.3716
A0A0A0MPA0	0.283331	0.600696	SF - F	0.348005	0.65379	0.600696	0.856471		-0.346079	32.2519	-0.59848	0.552627	0.734122	-6.94207
A0A452DI66	0.281213	0.602051	SF - F	0.0560259	0.10565	0.602051	0.856471		-0.0904669	34.2548	-1.15543	0.254229	0.475524	-6.43807
A0A3Q1MJT2	0.280386	0.602581	SF - F	0.0785071	0.148262	0.602581	0.856471		-0.108866	35.6457	-1.34904	0.184313	0.397489	-6.17415
G5E5A8	0.274919	0.606115	SF - F	-0.225776	0.430602	0.606115	0.856471		0.228917	27.496	1.00515	0.320389	0.523265	-6.56218
Q2KJ63	0.266235	0.611821	SF - F	-0.0648434	0.125671	0.611821	0.856471		0.150414	28.3528	1.66993	0.102124	0.25591	-5.72187
P04264	0.262636	0.614221	SF - F	0.201402	0.392994	0.614221	0.856471		0.0458365	31.3994	0.38556	0.701704	0.838886	-6.96557
A0A6B9SDY7	0.255917	0.618758	SF - F	-0.0687604	0.135922	0.618758	0.856471		0.112764	32.2337	1.00215	0.32182	0.523265	-6.60295
A0A6B9SDR8	0.255221	0.619233	SF - F	-0.117566	0.232715	0.619233	0.856471		0.117208	29.5952	1.0493	0.29984	0.515048	-6.50286
A0A452DHX8	0.230001	0.636997	SF - F	0.0886282	0.184802	0.636997	0.871745		-0.0552665	27.6943	-0.353641	0.725318	0.844761	-7.03188
Q3MHN2	0.227996	0.638461	SF - F	-0.0936573	0.196145	0.638461	0.871745		-0.0858676	30.1053	-0.760804	0.450883	0.654877	-6.74534
E1BH06	0.214967	0.64817	SF - F	-0.0853287	0.184039	0.64817	0.879364		0.0564906	34.3834	0.534899	0.595446	0.762519	-6.94641
F1MMK9	0.200355	0.659496	SF - F	-0.156233	0.349038	0.659496	0.889067		0.112543	30.7029	0.964691	0.340039	0.537825	-6.52281
Q3SZZ9	0.183307	0.673361	SF - F	0.0275253	0.06429	0.673361	0.894459		-0.0126598	35.8725	-0.213974	0.831568	0.886038	-7.07739
D4QBB4	0.182315	0.674191	SF - F	-0.191073	0.447494	0.674191	0.894459		0.121953	34.7084	0.368903	0.713992	0.840223	-7.04399
E1BH94	0.180053	0.676094	SF - F	0.189375	0.446296	0.676094	0.894459		-0.0829458	33.1343	-0.442624	0.660233	0.811962	-6.9652
A5PK49	0.155666	0.697572	SF - F	0.177446	0.449747	0.697572	0.907689		-0.266312	29.8586	-1.18161	0.243786	0.467806	-6.34669
O46375	0.155639	0.697597	SF - F	-0.0473201	0.119946	0.697597	0.907689		0.0241223	34.2783	0.35302	0.725781	0.844761	-6.99377
A0A6B9SE14	0.15425	0.698878	SF - F	0.17322	0.441048	0.698878	0.907689		-0.0103027	28.3191	-0.049247	0.960948	0.974676	-7.0831
A0A452DIP8	0.140141	0.712286	SF - F	-0.137024	0.366026	0.712286	0.913557		0.100054	28.0216	0.506733	0.614904	0.774998	-6.93039
P01017	0.13218	0.720196	SF - F	0.0729518	0.200656	0.720196	0.913557		-0.155295	32.8905	-1.27736	0.20826	0.426533	-6.27119
A0A3B0J3V0	0.12269	0.729989	SF - F	0.0769205	0.219603	0.729989	0.913557		-0.0549037	33.8383	-0.618432	0.539519	0.727124	-6.84644
E1BMJ0	0.120448	0.732364	SF - F	0.0780454	0.224878	0.732364	0.913557		-0.105752	28.2601	-1.13752	0.261553	0.478242	-6.3974
Q1RMN8	0.120178	0.732651	SF - F	0.151036	0.435679	0.732651	0.913557		-0.187459	34.2637	-0.613442	0.542782	0.727124	-6.91607
Q3SYR8	0.118814	0.73411	SF - F	-0.166944	0.484324	0.73411	0.913557		0.0955584	28.8194	0.229133	0.819841	0.886038	-7.09286
P23805	0.118499	0.734449	SF - F	-0.104899	0.304728	0.734449	0.913557		0.0517202	30.3359	0.327068	0.745187	0.853165	-7.00458
ENSEMBL:ENSBTAP00000007350	0.115488	0.737708	SF - F	0.105016	0.30902	0.737708	0.913557		-0.229233	33.1785	-1.57334	0.122893	0.290848	-5.85384
A0A6B9SDW5	0.0959607	0.760104	SF - F	-0.123314	0.398074	0.760104	0.93585		-0.155637	29.5834	-1.00495	0.320484	0.523265	-6.56017
Q5EAD3	0.0882573	0.769628	SF - F	0.053427	0.17984	0.769628	0.93693		0.121584	27.6035	1.30678	0.198164	0.409794	-6.19996
A0A6B9SC93	0.0881387	0.769778	SF - F	-0.242173	0.815722	0.769778	0.93693		-0.626445	27.3615	-2.84025	0.00683374	0.0393402	-3.2972
E1B726	0.080719	0.779398	SF - F	0.0236293	0.0831691	0.779398	0.943249		-0.0274733	34.1858	-0.373306	0.710736	0.840223	-7.04731
ENSEMBL:ENSBTAP00000024466	0.0713469	0.792263	SF - F	0.0900304	0.337056	0.792263	0.946126		0.107023	33.8667	0.730878	0.468777	0.665663	-6.80775
P15497	0.0672852	0.798121	SF - F	-0.0253905	0.0978841	0.798121	0.946126		0.035675	38.6273	0.465425	0.643952	0.797452	-6.99542
Q58DL9	0.0667491	0.798908	SF - F	0.103601	0.400996	0.798908	0.946126		-0.194801	26.041	-0.665113	0.509494	0.700143	-6.86893
A6QM09	0.0663185	0.799543	SF - F	0.0617118	0.239635	0.799543	0.946126		-0.0681346	38.4098	-0.397314	0.693081	0.834047	-7.01924
A0A6B9SE37	0.0572203	0.813506	SF - F	-0.0531713	0.222281	0.813506	0.953208		0.0573048	28.4425	0.325341	0.746484	0.853165	-7.05517
G5E5T5	0.0553365	0.816541	SF - F	-0.0649201	0.275977	0.816541	0.953208		0.108789	32.3253	0.471688	0.639509	0.797452	-7.0033
A0A6B9SED3	0.0502687	0.82499	SF - F	-0.0992569	0.442702	0.82499	0.953208		-0.069833	26.9092	-0.215419	0.830449	0.886038	-7.07233
A0A3Q1LTF2	0.0500296	0.825399	SF - F	0.119921	0.536144	0.825399	0.953208		-0.0378855	26.7121	-0.168731	0.866791	0.90949	-7.07461
Q17QH1	0.0446269	0.834941	SF - F	0.0338564	0.160266	0.834941	0.953208		-0.0569964	27.794	-0.465879	0.643629	0.797452	-6.98067
A0A3Q1ME55	0.044252	0.835625	SF - F	-0.0739589	0.35158	0.835625	0.953208		0.124897	28.3751	0.746265	0.459526	0.661346	-6.79026
Q09TE3	0.0435828	0.836854	SF - F	-0.0344712	0.16512	0.836854	0.953208		0.016588	31.2296	0.149199	0.882087	0.91651	-7.08593
A0A3Q1M616	0.0344635	0.854692	SF - F	-0.0345464	0.18609	0.854692	0.966485		0.101737	26.8511	0.694758	0.490906	0.683418	-6.8537
Q58D62	0.031591	0.86081	SF - F	-0.0454651	0.255797	0.86081	0.966485		0.0930471	30.4006	0.552558	0.583398	0.757705	-6.94733
F1MY85	0.0286495	0.86738	SF - F	0.0898559	0.53087	0.86738	0.966485		-0.122911	34.542	-0.237075	0.813713	0.886038	-7.08813
A0A6B9SDZ9	0.0270231	0.871163	SF - F	-0.0715458	0.435228	0.871163	0.966485		-0.0198713	30.0046	-0.0680955	0.946022	0.966284	-7.09693
P60712	0.0270082	0.871198	SF - F	-0.0466628	0.283937	0.871198	0.966485		0.00170636	27.3848	0.00886867	0.992965	0.996213	-7.09699
Q5GN72	0.022695	0.881841	SF - F	0.0288735	0.191661	0.881841	0.968308		-0.058163	32.0334	-0.51966	0.605938	0.768243	-6.95127
G3N1U4	0.0226591	0.881933	SF - F	0.0315497	0.209591	0.881933	0.968308		-0.0581555	33.8061	-0.580887	0.564318	0.737422	-6.90066
A6QNW7	0.020113	0.888715	SF - F	0.0358397	0.252712	0.888715	0.97075		0.074991	32.6941	0.737049	0.465054	0.664809	-6.76503
A0A6B9SBF3	0.0161237	0.900291	SF - F	0.0899326	0.708247	0.900291	0.978378		-0.379409	29.0998	-1.12947	0.264896	0.478242	-6.42589
Q29RU4	0.0122262	0.913115	SF - F	0.0518865	0.469254	0.913115	0.983384		-0.0303668	30.8211	-0.152437	0.879548	0.91651	-7.00362
A0A6B9SE50	0.0119407	0.914131	SF - F	0.0451118	0.412834	0.914131	0.983384		-0.059713	27.8889	-0.214383	0.831252	0.886038	-7.07695
G8JKW7	0.00866457	0.926812	SF - F	0.0203054	0.218141	0.926812	0.992014		-0.0437601	33.2961	-0.296789	0.768042	0.861015	-7.05467
A0A3Q1MFI7	0.00565004	0.940868	SF - F	0.0148582	0.19767	0.940868	0.996852		-0.0104136	30.5981	-0.0654224	0.948138	0.966284	-7.11082
A0A6B9SDM5	0.00224433	0.962709	SF - F	0.0355541	0.750492	0.962709	0.996852		-0.123391	23.7109	-0.208104	0.83612	0.886038	-7.07892
A5D9D2	0.00185963	0.966053	SF - F	0.00562848	0.13052	0.966053	0.996852		-0.0518371	34.6246	-0.58985	0.558347	0.734122	-6.9246
A0A6B9SBG6	0.00137801	0.970775	SF - F	0.00968525	0.260906	0.970775	0.996852		0.0951298	26.5496	0.435391	0.665434	0.811962	-6.99083
Q2UVX4	0.00111595	0.973699	SF - F	0.00303052	0.0907183	0.973699	0.996852		-0.0315952	38.5074	-0.433072	0.667105	0.811962	-7.00948
Q05443	0.000830513	0.97731	SF - F	0.00737348	0.255858	0.97731	0.996852		-0.0471987	28.3577	-0.245949	0.80688	0.886038	-7.07647
P00741	0.00076174	0.978269	SF - F	-0.00666392	0.24145	0.978269	0.996852		0.101636	29.9024	0.656195	0.515159	0.70339	-6.88052
A0A3Q1LK49	0.000458278	0.983144	SF - F	-0.00255745	0.119466	0.983144	0.996852		-0.00298144	35.9591	-0.0330975	0.973748	0.982978	-7.10167
P12763	0.000334749	0.985593	SF - F	0.00467352	0.255437	0.985593	0.996852		-0.105504	33.5048	-0.770229	0.445332	0.654877	-6.77559
F1MDS0	0.000230245	0.988052	SF - F	-0.00748703	0.493417	0.988052	0.996852		0.0503499	24.917	0.117644	0.906892	0.933179	-7.0973
A0A3Q1M5Q6	0.000219581	0.988332	SF - F	-0.00540085	0.364472	0.988332	0.996852		-0.0603946	31.006	-0.275402	0.784313	0.874653	-7.05263
A0A6B9SE04	0.000123895	0.991235	SF - F	0.00635475	0.570915	0.991235	0.996852		0.187186	27.7236	0.591952	0.55695	0.734122	-6.8997
P35908	9.8824e-05	0.992172	SF - F	-0.00299739	0.301517	0.992172	0.996852		0.0524894	27.6552	0.321965	0.749023	0.853165	-7.02938
V6F7X3	8.44712e-06	0.997711	SF - F	-0.000551237	0.189664	0.997711	0.997711		0.0141106	32.5653	0.125719	0.900534	0.931135	-7.07789
